# Insights into the genetic basis of predator-induced response in *Daphnia galeata*

**DOI:** 10.1101/503904

**Authors:** Verena Tams, Jana Helene Nickel, Anne Ehring, Mathilde Cordellier

## Abstract

Phenotypic plastic responses allow organisms to rapidly adjust when facing environmental challenges - these responses comprise morphological, behavioral but also life-history changes. Alteration of life-history traits when exposed to predation risk have been reported often in the ecological and genomic model organism *Daphnia*. However, the molecular basis of this response is not well understood, especially in the context of fish predation. Here, we characterized the transcriptional profiles of two *Daphnia galeata* clonal lines with opposed life histories when exposed to fish kairomones. First, we conducted a differential gene expression, identifying a total of 125 candidate transcripts involved in the predator-induced response, uncovering substantial intra-specific variation. Second, we applied a gene co-expression network analysis to find clusters of tightly linked transcripts revealing the functional relations of transcripts underlying the predator-induced response. Our results showed that transcripts involved in remodeling of the cuticle, growth and digestion correlated with the response to environmental change in *D. galeata*. Furthermore, we used an orthology-based approach to gain functional information for transcripts lacking gene ontology (GO) information, as well as insights into the evolutionary conservation of transcripts. We could show that our candidate transcripts have orthologs in other *Daphnia* species but almost none in other arthropods. The unique combination of methods allowed us to identify candidate transcripts, their putative functions and evolutionary history associated with predator-induced responses in *Daphnia*. Our study opens up to the question as to whether the same molecular signature is associated fish kairomones-mediated life-history changes in other *Daphnia* species.
