## Appendix 2 for "Insights into the genetic basis of predator-induced response in *Daphnia galeata*"

### Sheet: Appendix2
transcript	baseMean	log2FoldChange	lfcSE	stat	pvalue	padj	gene.set	module	orthoMCL cluster	GO.ID	GO.class
Dgal_t18424c0t1	73.58	-7.19	1.67	-4.32	0.00	0.01	M6	midnightblue
Dgal_o9845t1	511.64	-6.79	0.69	-9.85	0.00	0.00	M6	midnightblue	ORTHO_ALL14822	GO:0042302	structural constituent of cuticle
Dgal_s331593	122.15	-6.67	1.69	-3.94	0.00	0.03	M9	yellow	ORTHO_ALL718	GO:0042302	structural constituent of cuticle
Dgal_o20812d40883t2	56.87	-5.52	0.86	-6.39	0.00	0.00	M9	yellow	ORTHO_ALL3294	GO:0042302	structural constituent of cuticle
Dgal_t7528c0t1	12.19	-5.21	1.24	-4.20	0.00	0.01	M6	cyan
Dgal_s92491	37.73	-5.16	1.02	-5.08	0.00	0.00	M9	yellow	ORTHO_ALL718	GO:0042302	structural constituent of cuticle
Dgal_t19841c0t1	814.57	-4.92	0.89	-5.50	0.00	0.00	M6	midnightblue	ORTHO_ALL11069	GO:0042302	structural constituent of cuticle
Dgal_t20954c0t1	43.22	-4.88	0.63	-7.73	0.00	0.00	M6	midnightblue
Dgal_t38536c0t1	18.59	-4.80	1.13	-4.26	0.00	0.01	M6	grey
Dgal_s373159	358.54	-4.62	1.29	-3.59	0.00	0.05	M9.2	brown
Dgal_o2087t7	53.12	-4.61	0.87	-5.26	0.00	0.00	M6	purple
Dgal_t20807c0t7	55.77	-4.61	1.26	-3.65	0.00	0.04	M9.2	brown
Dgal_ak80_j_452081	366.84	-4.52	0.60	-7.53	0.00	0.00	M6	midnightblue
Dgal_t21379c0t1	66.12	-4.30	0.71	-6.05	0.00	0.00	M9.2	yellow
Dgal_t18166c0t1	38.99	-4.08	0.72	-5.70	0.00	0.00	M9.2	yellow
Dgal_s442201	164.13	-4.08	0.74	-5.48	0.00	0.00	M9.2	yellow
Dgal_t13810c0t3	40.98	-3.89	0.91	-4.30	0.00	0.01	M6	brown
Dgal_o869d26087t2	9.60	-3.81	0.96	-3.98	0.00	0.02	M6	purple	ORTHO_ALL1320	GO:0042302	structural constituent of cuticle
Dgal_t45590c0t1	9.78	-3.71	0.95	-3.90	0.00	0.03	M9	yellow
Dgal_s324103	110.81	-3.56	0.60	-5.97	0.00	0.00	M9	yellow
Dgal_s367845	34.41	-3.55	0.70	-5.09	0.00	0.00	M9	blue
Dgal_s405689	20.65	-3.42	0.69	-4.93	0.00	0.00	M9	yellow
Dgal_o1179d42471t2	687.41	-3.40	0.50	-6.76	0.00	0.00	M9	yellow	ORTHO_ALL5670
Dgal_s376028	405.63	-3.27	0.86	-3.81	0.00	0.03	M6	midnightblue	ORTHO_ALL14978	GO:0003700	DNA binding transcription factor activity
										GO:0043565	sequence-specific DNA binding
										GO:0006355	regulation of transcription, DNA-templated
Dgal_t15510c0t3	92.37	-3.22	0.62	-5.16	0.00	0.00	M9	yellow	ORTHO_ALL10807	GO:0042302	structural constituent of cuticle
Dgal_a8406	158.47	-3.18	0.72	-4.41	0.00	0.01	M9	yellow
Dgal_t20573c0t5	54.69	-3.14	0.74	-4.26	0.00	0.01	M9	yellow
Dgal_t24791c0t2	368.77	-3.04	0.67	-4.55	0.00	0.03	M6.2	brown
Dgal_o3277d15830t1	337.35	-3.03	0.60	-5.04	0.00	0.00	M9.2	tan
Dgal_o1751d46485t2	2779.58	-2.81	0.66	-4.26	0.00	0.01	M9	yellow		GO:0042302	structural constituent of cuticle
Dgal_o10034t3	188.04	-2.69	0.64	-4.19	0.00	0.01	M9.2	yellow	ORTHO_ALL410	GO:0006629	lipid metabolic process
Dgal_t16995c0t1	647.74	-2.64	0.60	-4.38	0.00	0.01	M9	yellow
Dgal_o795t10	75.97	-2.62	0.39	-6.72	0.00	0.00	M6	purple
Dgal_o10386t1	150.34	-2.59	0.52	-4.93	0.00	0.00	M9	yellow
Dgal_o1822t7	40.23	-2.58	0.62	-4.15	0.00	0.01	M6	turquoise
Dgal_t9725c0t1	14.29	-2.47	0.67	-3.68	0.00	0.05	M6	yellow
Dgal_s179907	30.08	-2.44	0.51	-4.78	0.00	0.00	M9.2	tan
Dgal_t18410c0t1	115.56	-2.43	0.27	-8.86	0.00	0.00	M6	midnightblue
Dgal_t27145c0t1	53.69	-2.40	0.50	-4.81	0.00	0.00	M9.2	brown
Dgal_s341796	99.95	-2.39	0.48	-4.96	0.00	0.00	M9	yellow	ORTHO_ALL12758	GO:0004867	serine-type endopeptidase inhibitor activity
Dgal_o13563t1	278.38	-2.38	0.53	-4.45	0.00	0.00	M9.2	brown
Dgal_sd29821301309	27.53	-2.27	0.57	-3.97	0.00	0.02	M9	blue
Dgal_t6156c0t1	96.66	-2.25	0.50	-4.54	0.00	0.00	M9.2	tan
Dgal_t15029c0t1	150.41	-2.24	0.49	-4.57	0.00	0.00	M9.2	tan
Dgal_o1796t3	2068.27	-2.22	0.43	-5.15	0.00	0.00	M9	yellow
Dgal_s375515	34.57	-2.21	0.50	-4.46	0.00	0.00	M9.2	blue
Dgal_a5311	36.12	-2.20	0.43	-5.07	0.00	0.00	M6	midnightblue
Dgal_t22348c0t1	232.24	-2.19	0.41	-5.34	0.00	0.00	M6	midnightblue
Dgal_s392443	142.44	-2.12	0.48	-4.40	0.00	0.01	M9.2	yellow
Dgal_t23759c0t1	161.69	-2.09	0.46	-4.52	0.00	0.00	M6	grey
Dgal_t10829c0t1	44.63	-2.03	0.43	-4.77	0.00	0.00	M6	midnightblue
Dgal_t21562c0t1	55.09	-2.02	0.49	-4.13	0.00	0.01	M9.2	blue
Dgal_o18913t4	112.19	-1.96	0.47	-4.18	0.00	0.01	M6	purple	ORTHO_ALL5881	GO:0042302	structural constituent of cuticle
Dgal_s259269	398.60	-1.88	0.46	-4.04	0.00	0.01	M9.2	tan
Dgal_s441829	71.62	-1.83	0.43	-4.25	0.00	0.01	M9.2	blue	ORTHO_ALL16	GO:0005201	extracellular matrix structural constituent
										GO:0005581	collagen trimer
Dgal_t17691c0t4	62.69	-1.76	0.40	-4.39	0.00	0.01	M9.2	red	ORTHO_ALL7959	GO:0007155	cell adhesion
										GO:0016020	membrane
Dgal_o7362t2	251.12	-1.71	0.36	-4.74	0.00	0.00	M6	brown
Dgal_o15430t2	162.59	-1.68	0.42	-3.97	0.00	0.02	M6	purple
Dgal_a4675	24.96	-1.65	0.41	-4.04	0.00	0.01	M9.2	yellow
Dgal_s376847	54.95	-1.65	0.38	-4.33	0.00	0.01	M6	midnightblue
Dgal_sd37724381901	42.55	-1.64	0.43	-3.82	0.00	0.03	M9.2	brown	ORTHO_ALL149	GO:0004672	protein kinase activity
										GO:0005524	ATP binding
										GO:0006468	protein phosphorylation
Dgal_o2888t2	72.17	-1.58	0.40	-3.93	0.00	0.02	M9.2	brown
Dgal_t21707c0t1	411.46	-1.52	0.41	-3.74	0.00	0.03	M9.2	yellow	ORTHO_ALL7961	GO:0008234	cysteine-type peptidase activity
										GO:0006508	proteolysis
Dgal_t18518c0t1	103.64	-1.49	0.38	-3.97	0.00	0.02	M6	tan	ORTHO_ALL138	GO:0004180	carboxypeptidase activity
										GO:0006508	proteolysis
										GO:0004181	metallocarboxypeptidase activity
										GO:0008270	zinc ion binding
Dgal_ak76_f_63836	66.39	-1.43	0.30	-4.77	0.00	0.00	M6	midnightblue
Dgal_o22176t1	176.09	-1.41	0.36	-3.88	0.00	0.02	M9.2	yellow	ORTHO_ALL4725	GO:0006629	lipid metabolic process
Dgal_t22909c0t1	86.97	-1.40	0.34	-4.06	0.00	0.02	M9	yellow	ORTHO_ALL16171	GO:0042302	structural constituent of cuticle
Dgal_t21949c0t1	359.38	-1.39	0.33	-4.24	0.00	0.01	M9.2	red
Dgal_o12814t2	405.75	-1.36	0.35	-3.91	0.00	0.02	M9.2	tan
Dgal_t22209c0t3	663.22	-1.32	0.34	-3.85	0.00	0.02	M9.2	yellow	ORTHO_ALL10847	GO:0004252	serine-type endopeptidase activity
										GO:0006508	proteolysis
Dgal_o16871d40318t1	381.92	-1.27	0.28	-4.54	0.00	0.00	M9.2	tan
Dgal_o2240d36779t1	118.62	-1.27	0.25	-5.12	0.00	0.00	M9.2	yellow
Dgal_o1810t4	128.71	-1.24	0.34	-3.69	0.00	0.04	M9.2	yellow
Dgal_o7976d18591t2	168.97	-1.20	0.32	-3.77	0.00	0.03	M9.2	yellow
Dgal_s245579	379.01	-1.20	0.31	-3.80	0.00	0.03	M6	red
Dgal_a10349	62.89	-1.18	0.29	-4.12	0.00	0.01	M9.2	blue
Dgal_o15968d22125t1	54.63	-1.17	0.30	-3.89	0.00	0.02	M9.2	blue		GO:0005201	extracellular matrix structural constituent
										GO:0005581	collagen trimer
Dgal_o11597t2	283.27	-1.17	0.22	-5.21	0.00	0.00	M9	brown	ORTHO_ALL509	GO:0004222	metalloendopeptidase activity
										GO:0006508	proteolysis
Dgal_t1250c0t1	44.00	-1.12	0.27	-4.09	0.00	0.01	M9.2	yellow
Dgal_t23306c0t2	377.98	-1.11	0.26	-4.31	0.00	0.01	M6	turquoise	ORTHO_ALL15201	GO:0008061	chitin binding
										GO:0006030	chitin metabolic process
										GO:0005576	extracellular region
Dgal_ak84_f_251810	124.03	-1.10	0.30	-3.64	0.00	0.04	M9.2	brown	ORTHO_ALL15981	GO:0005319	lipid transporter activity
										GO:0006869	lipid transport
Dgal_ak28_b_682971	109.17	-1.06	0.30	-3.56	0.00	0.05	M9.2	yellow
Dgal_ak60_f_422112	887.35	-1.05	0.19	-5.51	0.00	0.00	M9.2	yellow
Dgal_o3120d27765t1	97.55	-1.02	0.23	-4.43	0.00	0.01	M9.2	tan	ORTHO_ALL1488	GO:0005201	extracellular matrix structural constituent
										GO:0005581	collagen trimer
Dgal_t25201c0t3	290.79	-1.02	0.27	-3.80	0.00	0.03	M9.2	yellow	ORTHO_ALL35	GO:0016614	oxidoreductase activity, acting on CH-OH group of donors
										GO:0050660	flavin adenine dinucleotide binding
										GO:0055114	oxidation-reduction process
Dgal_o364d35606t4	1094.40	1.00	0.15	6.87	0.00	0.00	M9	salmon
Dgal_ak84_f_262622	732.83	1.01	0.26	3.88	0.00	0.02	M9.2	salmon
Dgal_s246465	11252.37	1.01	0.24	4.22	0.00	0.01	M9.2	salmon
Dgal_o6472d10905t1	273.06	1.03	0.22	4.64	0.00	0.00	M9.2	turquoise
Dgal_o6902t2	826.61	1.04	0.24	4.29	0.00	0.01	M9.2	salmon
Dgal_o6718t3	3719.82	1.05	0.25	4.20	0.00	0.01	M9.2	salmon
Dgal_o6t3404	869.90	1.09	0.30	3.67	0.00	0.05	M6	magenta
Dgal_o16306t2	171.78	1.13	0.30	3.81	0.00	0.03	M9.2	salmon
Dgal_o3503d3931t1	2375.67	1.16	0.24	4.82	0.00	0.00	M6	turquoise
Dgal_t18280c0t2	260.18	1.18	0.32	3.69	0.00	0.04	M9.2	turquoise	ORTHO_ALL198	GO:0005506	iron ion binding
										GO:0016705	oxidoreductase activity, acting on paired donors, with incorporation or reduction of molecular oxygen
										GO:0020037	heme binding
										GO:0055114	oxidation-reduction process
Dgal_o8366t1	318.31	1.21	0.27	4.52	0.00	0.00	M9.2	turquoise
Dgal_t22525c0t5	152.05	1.26	0.33	3.78	0.00	0.05	M9	turquoise	ORTHO_ALL60	GO:0016747	transferase activity, transferring acyl groups other than amino-acyl groups
Dgal_s271880	28.20	1.26	0.35	3.60	0.00	0.04	M9.2	turquoise
Dgal_s410607	57.10	1.36	0.33	4.10	0.00	0.02	M9	turquoise
Dgal_o1890d46506t1	1944.95	1.37	0.29	4.80	0.00	0.00	M9.2	brown	ORTHO_ALL156	GO:0004252	serine-type endopeptidase activity
										GO:0006508	proteolysis
Dgal_t23987c1t2	207.18	1.38	0.37	3.68	0.00	0.04	M9.2	salmon	ORTHO_ALL215	GO:0004252	serine-type endopeptidase activity
										GO:0006508	proteolysis
Dgal_t18575c0t1	146.30	1.49	0.39	3.86	0.00	0.03	M6	turquoise
Dgal_a10288	291.42	1.50	0.37	4.09	0.00	0.02	M9	salmon	ORTHO_ALL15498	GO:0004252	serine-type endopeptidase activity
										GO:0006508	proteolysis
Dgal_o212t1	156.61	1.51	0.41	3.71	0.00	0.03	M9.2	turquoise
Dgal_o23086t7	1396.26	1.53	0.31	4.93	0.00	0.00	M9.2	brown	ORTHO_ALL122	GO:0004252	serine-type endopeptidase activity
										GO:0006508	proteolysis
Dgal_s442711	165.12	1.58	0.36	4.33	0.00	0.01	M9	turquoise	ORTHO_ALL82	GO:0016758	transferase activity, transferring hexosyl groups
										GO:0008152	metabolic process
Dgal_t21451c0t1	1843.94	1.66	0.45	3.66	0.00	0.04	M9.2	turquoise	ORTHO_ALL7350	GO:0004672	protein kinase activity
										GO:0005524	ATP binding
										GO:0006468	protein phosphorylation
Dgal_s416435	226.47	1.73	0.36	4.82	0.00	0.00	M9.2	turquoise	ORTHO_ALL686	GO:0004553	hydrolase activity, hydrolyzing O-glycosyl compounds
										GO:0005975	carbohydrate metabolic process
Dgal_o4t3567	3353.80	1.77	0.44	4.00	0.00	0.02	M9.2	turquoise
Dgal_t20637c0t2	882.29	1.78	0.42	4.22	0.00	0.01	M9.2	salmon
Dgal_s343869	57.68	1.84	0.45	4.06	0.00	0.01	M9.2	brown
Dgal_s184741	517.38	1.85	0.45	4.10	0.00	0.01	M9.2	turquoise
Dgal_o5985d8251t1	90.27	1.85	0.49	3.75	0.00	0.03	M9.2	turquoise
Dgal_o7961t1	293.42	1.87	0.48	3.93	0.00	0.02	M9.2	turquoise	ORTHO_ALL91	GO:0004252	serine-type endopeptidase activity
										GO:0006508	proteolysis
Dgal_sd36237363089	116.63	2.00	0.33	6.14	0.00	0.00	M9.2	salmon	ORTHO_ALL20113	GO:0004252	serine-type endopeptidase activity
										GO:0006508	proteolysis
Dgal_ak84_f_61659	105.95	2.07	0.39	5.35	0.00	0.00	M9	salmon		GO:0016491	oxidoreductase activity
										GO:0008152	metabolic process
Dgal_s436175	160.06	2.12	0.40	5.32	0.00	0.00	M9	turquoise
Dgal_o14505d32126t1	1769.07	2.60	0.37	7.08	0.00	0.00	M9.2	salmon	ORTHO_ALL2162	GO:0016788	hydrolase activity, acting on ester bond
Dgal_a11447	459.21	2.62	0.38	6.88	0.00	0.00	M9.2	salmon		GO:0016788	hydrolase activity, acting on ester bond
Dgal_t5914c0t1	908.12	2.66	0.68	3.91	0.00	0.02	M9.2	brown
Dgal_o38047t1	100.44	2.78	0.71	3.91	0.00	0.02	M9.2	turquoise	ORTHO_ALL22	GO:0015074	DNA integration
Dgal_o31634t1	32.00	3.16	0.72	4.38	0.00	0.01	M9.2	brown
Dgal_o10896d11543t1	52.97	4.98	1.26	3.96	0.00	0.02	M9.2	brown
Dgal_t19074c0t1	11843.14	6.16	1.64	3.75	0.00	0.03	M9.2	turquoise
Dgal_o43t10	66.62	19.21	3.59	5.35	0.00	0.00	M6.2	green
