## Appendix 4 for "Insights into the genetic basis of predator-induced response in *Daphnia galeata*"

### Sheet: Appendix4
GO.ID	Term	Annotated	Significant	Expected	classicFisher	geneset	category
GO:0042302	structural constituent of cuticle	209	4	0.16	8.20E-06	M6	MF
GO:0004252	serine-type endopeptidase activity	518	9	1.78	4.30E-05	salmon	MF
GO:0042302	structural constituent of cuticle	209	6	0.67	4.50E-05	M9	MF
GO:0005581	collagen trimer	100	3	0.13	0.00015	M9	CC
GO:0004252	serine-type endopeptidase activity	518	7	1.67	0.0011	M9	MF
GO:0006508	proteolysis	929	9	3.16	0.002	M9	BP
GO:0007156	homophilic cell adhesion via plasma memb...	22	3	0.3	0.0031	red	BP
GO:0005201	extracellular matrix structural constitu...	100	3	0.32	0.004	M9	MF
GO:0050660	flavin adenine dinucleotide binding	58	4	0.78	0.0076	red	MF
GO:0006508	proteolysis	929	9	3.76	0.008	salmon	BP
GO:0007218	neuropeptide signaling pathway	4	1	0.01	0.011	tan	BP
GO:0080019	fatty-acyl-CoA reductase (alcohol-formin...	13	2	0.17	0.0127	red	MF
GO:0016614	oxidoreductase activity, acting on CH-OH...	68	4	0.91	0.0131	red	MF
GO:0004930	G-protein coupled receptor activity	215	3	0.51	0.014	tan	MF
GO:0005622	intracellular	1118	12	16.21	0.016	red	CC
GO:0008762	UDP-N-acetylmuramate dehydrogenase activ...	5	1	0.02	0.017	salmon	MF
GO:0030131	clathrin adaptor complex	10	1	0.02	0.02	salmon	CC
GO:0008083	growth factor activity	17	2	0.23	0.0214	red	MF
GO:0005201	extracellular matrix structural constitu...	100	2	0.24	0.023	tan	MF
GO:0007186	G-protein coupled receptor signaling pat...	250	4	0.69	0.024	tan	BP
GO:0003824	catalytic activity	4470	71	60.11	0.025	red	MF
GO:0003951	NAD+ kinase activity	2	1	0.03	0.0267	red	MF
GO:0016972	thiol oxidase activity	2	1	0.03	0.0267	red	MF
GO:0006741	NADP biosynthetic process	2	1	0.03	0.027	red	BP
GO:0006850	mitochondrial pyruvate transmembrane tra...	2	1	0.03	0.027	red	BP
GO:0005509	calcium ion binding	127	5	1.71	0.0281	red	MF
GO:0055114	oxidation-reduction process	427	11	5.81	0.0289	red	BP
GO:0016887	ATPase activity	129	3	0.44	0.03	salmon	MF
GO:0004867	serine-type endopeptidase inhibitor acti...	21	2	0.28	0.0319	red	MF
GO:0004181	metallocarboxypeptidase activity	47	1	0.04	0.035	M6	MF
GO:0006801	superoxide metabolic process	13	1	0.04	0.035	tan	BP
GO:0016788	hydrolase activity, acting on ester bond...	219	3	0.75	0.039	salmon	MF
GO:0008083	growth factor activity	17	1	0.04	0.04	tan	MF
GO:0008234	cysteine-type peptidase activity	147	2	0.35	0.047	tan	MF
