## Appendix 5 for "Insights into the genetic basis of predator-induced response in *Daphnia galeata*"

### Sheet: Appendix5
GO.ID	Term	Annotated	Significant	Expected	classicFisher	geneset	category
GO:0003676	nucleic acid binding	1068	465	240.6	3.40E-27	turquoise	MF
GO:0042302	structural constituent of cuticle	209	84	25.66	4.10E-25	AllDETSbetwG	MF
GO:0003677	DNA binding	499	226	112.42	1.00E-24	turquoise	MF
GO:0004252	serine-type endopeptidase activity	518	138	63.59	3.90E-20	AllDETSbetwG	MF
GO:0016020	membrane	1595	446	317.92	1.40E-18	yellow	CC
GO:0016020	membrane	1595	446	317.92	1.40E-18	turquoise	CC
GO:0006508	proteolysis	929	186	108.14	2.10E-18	AllDETSbetwG	BP
GO:0016021	integral component of membrane	748	231	149.1	4.80E-16	yellow	CC
GO:0016021	integral component of membrane	748	231	149.1	4.80E-16	turquoise	CC
GO:0005515	protein binding	2135	632	480.98	2.70E-14	turquoise	MF
GO:0006355	regulation of transcription, DNA-templat...	239	113	49.18	4.90E-14	turquoise	BP
GO:0004553	hydrolase activity, hydrolyzing O-glycos...	317	87	38.91	6.70E-13	AllDETSbetwG	MF
GO:0005975	carbohydrate metabolic process	385	88	44.81	3.00E-12	AllDETSbetwG	BP
GO:0015074	DNA integration	56	27	6.52	1.00E-11	AllDETSbetwG	BP
GO:0006260	DNA replication	38	29	7.82	5.70E-11	turquoise	BP
GO:0006511	ubiquitin-dependent protein catabolic pr...	61	37	12.55	7.20E-11	turquoise	BP
GO:0005581	collagen trimer	100	30	8.43	1.60E-10	AllDETSbetwG	CC
GO:0003682	chromatin binding	18	16	4.06	1.60E-08	turquoise	MF
GO:0004386	helicase activity	38	26	8.56	2.10E-08	turquoise	MF
GO:0055085	transmembrane transport	349	27	8.19	4.90E-08	green	BP
GO:0055085	transmembrane transport	349	27	8.19	4.90E-08	yellow	BP
GO:0006357	regulation of transcription from RNA pol...	21	17	4.32	3.00E-07	turquoise	BP
GO:0016020	membrane	1595	237	192.58	9.30E-07	blue	CC
GO:0001104	RNA polymerase II transcription cofactor...	18	14	4.06	1.00E-06	turquoise	MF
GO:0036459	thiol-dependent ubiquitinyl hydrolase ac...	31	21	6.98	1.50E-06	turquoise	MF
GO:0004252	serine-type endopeptidase activity	518	101	64.59	1.80E-06	brown	MF
GO:0005201	extracellular matrix structural constitu...	100	30	12.28	1.80E-06	AllDETSbetwG	MF
GO:0006396	RNA processing	102	62	20.99	2.10E-06	turquoise	BP
GO:0046872	metal ion binding	980	240	220.78	2.70E-06	turquoise	MF
GO:0003743	translation initiation factor activity	19	14	4.28	3.00E-06	turquoise	MF
GO:0004553	hydrolase activity, hydrolyzing O-glycos...	317	73	42.77	3.60E-06	blue	MF
GO:0005506	iron ion binding	164	41	20.13	6.90E-06	AllDETSbetwG	MF
GO:0005576	extracellular region	220	34	18.55	1.10E-05	AllDETSbetwG	CC
GO:0020037	heme binding	149	37	18.29	1.70E-05	AllDETSbetwG	MF
GO:0005975	carbohydrate metabolic process	385	77	52.42	2.30E-05	blue	BP
GO:0008168	methyltransferase activity	86	43	19.37	4.00E-05	turquoise	MF
GO:0006281	DNA repair	66	32	13.58	4.50E-05	turquoise	BP
GO:0043565	sequence-specific DNA binding	92	38	20.73	7.50E-05	turquoise	MF
GO:0006364	rRNA processing	12	9	2.47	7.70E-05	turquoise	BP
GO:0005524	ATP binding	1009	276	227.31	8.00E-05	turquoise	MF
GO:0006508	proteolysis	929	148	115.35	0.00012	brown	BP
GO:0006030	chitin metabolic process	123	11	2.89	0.00013	green	BP
GO:0006030	chitin metabolic process	123	11	2.89	0.00013	yellow	BP
GO:0006351	transcription, DNA-templated	343	157	70.58	0.00014	turquoise	BP
GO:0006139	nucleobase-containing compound metabolic...	825	350	169.75	0.00015	turquoise	BP
GO:0016705	oxidoreductase activity, acting on paire...	143	34	19.29	0.00016	blue	MF
GO:0016705	oxidoreductase activity, acting on paire...	143	33	17.55	0.00017	AllDETSbetwG	MF
GO:0044267	cellular protein metabolic process	1563	330	321.61	2.00E-04	turquoise	BP
GO:0003700	DNA binding transcription factor activit...	113	43	25.46	0.00022	turquoise	MF
GO:0003887	DNA-directed DNA polymerase activity	17	11	3.83	0.00023	turquoise	MF
GO:0004842	ubiquitin-protein transferase activity	34	13	4.24	0.00027	brown	MF
GO:0006468	protein phosphorylation	759	119	88.35	0.00028	AllDETSbetwG	BP
GO:0015074	DNA integration	56	18	7.62	0.00028	blue	BP
GO:0006413	translational initiation	17	11	3.5	0.00031	turquoise	BP
GO:0007049	cell cycle	32	17	6.58	0.00036	turquoise	BP
GO:0006367	transcription initiation from RNA polyme...	9	7	1.85	0.00037	turquoise	BP
GO:0008536	Ran GTPase binding	13	9	2.93	0.00043	turquoise	MF
GO:0006811	ion transport	239	15	5.61	0.00048	green	BP
GO:0006811	ion transport	239	15	5.61	0.00048	yellow	BP
GO:0005506	iron ion binding	164	40	22.13	6.00E-04	blue	MF
GO:0016020	membrane	1595	63	46.8	0.00067	green	CC
GO:0004812	aminoacyl-tRNA ligase activity	37	20	8.34	8.00E-04	turquoise	MF
GO:0008033	tRNA processing	25	19	5.14	0.00092	turquoise	BP
GO:0006397	mRNA processing	39	17	8.02	0.00094	turquoise	BP
GO:0004970	ionotropic glutamate receptor activity	56	16	6.98	0.00098	brown	MF
GO:0004672	protein kinase activity	763	120	93.66	0.00114	AllDETSbetwG	MF
GO:0016567	protein ubiquitination	19	8	2.36	0.00117	brown	BP
GO:0006418	tRNA aminoacylation for protein translat...	37	19	7.61	0.00119	turquoise	BP
GO:0016020	membrane	1595	155	134.49	0.0013	AllDETSbetwG	CC
GO:0005581	collagen trimer	100	23	12.07	0.0014	blue	CC
GO:0046983	protein dimerization activity	70	27	15.77	0.00148	turquoise	MF
GO:0006030	chitin metabolic process	123	26	14.32	0.00164	AllDETSbetwG	BP
GO:0006400	tRNA modification	7	7	1.44	0.00177	turquoise	BP
GO:0005992	trehalose biosynthetic process	4	4	0.82	0.00179	turquoise	BP
GO:0007219	Notch signaling pathway	4	4	0.82	0.00179	turquoise	BP
GO:0004252	serine-type endopeptidase activity	518	93	69.88	0.0019	blue	MF
GO:0042254	ribosome biogenesis	24	17	4.94	0.00224	turquoise	BP
GO:0000226	microtubule cytoskeleton organization	16	10	3.29	0.0023	turquoise	BP
GO:0016459	myosin complex	23	11	4.58	0.0023	yellow	CC
GO:0006468	protein phosphorylation	759	120	94.25	0.00239	brown	BP
GO:0020037	heme binding	149	33	20.1	0.0024	blue	MF
GO:0004672	protein kinase activity	763	121	95.14	0.00266	brown	MF
GO:0015074	DNA integration	56	15	6.95	0.00267	brown	BP
GO:0016817	hydrolase activity, acting on acid anhyd...	324	93	72.99	0.00271	turquoise	MF
GO:0031012	extracellular matrix	30	12	5.98	0.0036	yellow	CC
GO:0008061	chitin binding	124	26	15.22	0.00402	AllDETSbetwG	MF
GO:0008417	fucosyltransferase activity	125	28	16.86	0.00418	blue	MF
GO:0007275	multicellular organism development	28	14	5.76	0.00463	turquoise	BP
GO:0006952	defense response	14	5	1.63	0.00477	AllDETSbetwG	BP
GO:0006886	intracellular protein transport	78	33	16.05	0.00518	turquoise	BP
GO:0006479	protein methylation	14	10	2.88	0.00523	turquoise	BP
GO:0005515	protein binding	2135	292	266.21	0.00539	brown	MF
GO:0016818	hydrolase activity, acting on acid anhyd...	312	88	70.29	0.00556	turquoise	MF
GO:0016021	integral component of membrane	748	111	90.32	0.0061	blue	CC
GO:0015299	solute:proton antiporter activity	10	5	1.35	0.0062	blue	MF
GO:0005201	extracellular matrix structural constitu...	100	23	13.49	0.00639	blue	MF
GO:0004298	threonine-type endopeptidase activity	23	11	5.18	0.00655	turquoise	MF
GO:0004672	protein kinase activity	763	123	102.94	0.00681	blue	MF
GO:0006265	DNA topological change	5	4	1.03	0.00746	turquoise	BP
GO:0006614	SRP-dependent cotranslational protein ta...	5	4	1.03	0.00746	turquoise	BP
GO:0033177	proton-transporting two-sector ATPase co...	10	7	1.99	0.0078	yellow	CC
GO:0033179	proton-transporting V-type ATPase, V0 do...	3	3	0.6	0.0079	yellow	CC
GO:0004518	nuclease activity	83	27	18.7	0.00794	turquoise	MF
GO:0008017	microtubule binding	33	14	7.43	0.00843	turquoise	MF
GO:0045892	negative regulation of transcription, DN...	5	5	1.03	0.00866	turquoise	BP
GO:0000184	nuclear-transcribed mRNA catabolic proce...	3	3	0.62	0.0087	turquoise	BP
GO:0051033	RNA transmembrane transporter activity	4	3	0.54	0.00881	blue	MF
GO:0006508	proteolysis	929	145	126.48	0.00882	blue	BP
GO:0033227	dsRNA transport	4	3	0.54	0.00904	blue	BP
GO:0004523	RNA-DNA hybrid ribonuclease activity	36	10	4.42	0.00943	AllDETSbetwG	MF
GO:0015116	sulfate transmembrane transporter activi...	11	5	1.48	0.01012	blue	MF
GO:0008272	sulfate transport	11	5	1.5	0.0105	blue	BP
GO:0003333	amino acid transmembrane transport	20	3	0.47	0.01078	green	BP
GO:0003333	amino acid transmembrane transport	20	3	0.47	0.01078	yellow	BP
GO:0004861	cyclin-dependent protein serine/threonin...	3	3	0.68	0.01142	turquoise	MF
GO:0008641	ubiquitin-like modifier activating enzym...	3	3	0.68	0.01142	turquoise	MF
GO:0003684	damaged DNA binding	10	6	2.25	0.01168	turquoise	MF
GO:0016805	dipeptidase activity	8	4	1.08	0.0147	blue	MF
GO:0004677	DNA-dependent protein kinase activity	2	2	0.25	0.01506	AllDETSbetwG	MF
GO:0000413	protein peptidyl-prolyl isomerization	24	10	4.94	0.0152	turquoise	BP
GO:0004869	cysteine-type endopeptidase inhibitor ac...	13	5	1.6	0.01522	AllDETSbetwG	MF
GO:0003796	lysozyme activity	5	3	0.61	0.01523	AllDETSbetwG	MF
GO:0004677	DNA-dependent protein kinase activity	2	2	0.25	0.01554	brown	MF
GO:0006303	double-strand break repair via nonhomolo...	5	3	0.62	0.01571	brown	BP
GO:0004402	histone acetyltransferase activity	13	5	1.62	0.01624	brown	MF
GO:0004484	mRNA guanylyltransferase activity	18	6	2.21	0.01697	AllDETSbetwG	MF
GO:0004003	ATP-dependent DNA helicase activity	9	6	2.03	0.01742	turquoise	MF
GO:0006836	neurotransmitter transport	19	6	2.21	0.01742	AllDETSbetwG	BP
GO:0016567	protein ubiquitination	19	6	2.21	0.01742	AllDETSbetwG	BP
GO:0031625	ubiquitin protein ligase binding	8	5	1.8	0.01745	turquoise	MF
GO:0046907	intracellular transport	103	41	21.19	0.01783	turquoise	BP
GO:0008013	beta-catenin binding	2	2	0.27	0.01819	blue	MF
GO:0004484	mRNA guanylyltransferase activity	18	6	2.24	0.01825	brown	MF
GO:0016311	dephosphorylation	44	19	9.05	0.01836	turquoise	BP
GO:0007267	cell-cell signaling	20	10	4.12	0.01858	turquoise	BP
GO:0055114	oxidation-reduction process	427	73	58.14	0.01863	blue	BP
GO:0034968	histone lysine methylation	6	4	1.23	0.01874	turquoise	BP
GO:0005524	ATP binding	1009	147	125.81	0.01983	brown	MF
GO:0006470	protein dephosphorylation	38	15	7.82	0.02224	turquoise	BP
GO:0005328	neurotransmitter:sodium symporter activi...	19	6	2.33	0.02229	AllDETSbetwG	MF
GO:0003899	DNA-directed 5'-3' RNA polymerase activi...	75	26	16.9	0.02284	turquoise	MF
GO:0006836	neurotransmitter transport	19	6	2.36	0.02342	brown	BP
GO:0048280	vesicle fusion with Golgi apparatus	1	1	0.02	0.02347	green	BP
GO:0048280	vesicle fusion with Golgi apparatus	1	1	0.02	0.02347	yellow	BP
GO:0008199	ferric iron binding	9	4	1.21	0.02367	blue	MF
GO:0007156	homophilic cell adhesion via plasma memb...	22	9	4.53	0.02381	turquoise	BP
GO:0005328	neurotransmitter:sodium symporter activi...	19	6	2.37	0.02393	brown	MF
GO:0008234	cysteine-type peptidase activity	147	23	18.04	0.02515	AllDETSbetwG	MF
GO:0016779	nucleotidyltransferase activity	125	48	28.16	0.02521	turquoise	MF
GO:0000049	tRNA binding	6	4	1.35	0.02598	turquoise	MF
GO:0004843	thiol-dependent ubiquitin-specific prote...	6	4	1.35	0.02598	turquoise	MF
GO:0006486	protein glycosylation	192	36	26.14	0.02624	blue	BP
GO:0006814	sodium ion transport	28	3	0.66	0.02703	green	BP
GO:0006814	sodium ion transport	28	3	0.66	0.02703	yellow	BP
GO:0006457	protein folding	52	17	10.7	0.02733	turquoise	BP
GO:0006468	protein phosphorylation	759	121	103.34	0.02786	blue	BP
GO:0003755	peptidyl-prolyl cis-trans isomerase acti...	24	10	5.41	0.02812	turquoise	MF
GO:0020037	heme binding	149	27	18.58	0.02823	brown	MF
GO:0006812	cation transport	121	18	16.47	0.02918	blue	BP
GO:0008146	sulfotransferase activity	97	19	11.91	0.02918	AllDETSbetwG	MF
GO:0005747	mitochondrial respiratory chain complex ...	1	1	0.03	0.02934	green	CC
GO:0030126	COPI vesicle coat	3	2	0.31	0.03	brown	CC
GO:0008233	peptidase activity	962	126	216.72	0.03086	turquoise	MF
GO:0018024	histone-lysine N-methyltransferase activ...	9	5	2.03	0.03206	turquoise	MF
GO:0033178	proton-transporting two-sector ATPase co...	13	8	2.59	0.0323	yellow	CC
GO:0009982	pseudouridine synthase activity	37	9	4.61	0.03447	brown	MF
GO:0000062	fatty-acyl-CoA binding	10	4	1.35	0.03531	blue	MF
GO:0006606	protein import into nucleus	7	4	1.44	0.03667	turquoise	BP
GO:0016192	vesicle-mediated transport	67	16	8.32	0.03683	brown	BP
GO:0006809	nitric oxide biosynthetic process	3	2	0.35	0.03745	AllDETSbetwG	BP
GO:0009253	peptidoglycan catabolic process	3	2	0.35	0.03745	AllDETSbetwG	BP
GO:0016998	cell wAllDETSbetwG macromolecule catabolic proces...	3	2	0.35	0.03745	AllDETSbetwG	BP
GO:0004045	aminoacyl-tRNA hydrolase activity	4	3	0.9	0.03797	turquoise	MF
GO:0008312	7S RNA binding	4	3	0.9	0.03797	turquoise	MF
GO:0031072	heat shock protein binding	4	3	0.9	0.03797	turquoise	MF
GO:0006807	nitrogen compound metabolic process	3384	772	696.3	0.0392	turquoise	BP
GO:0006370	7-methylguanosine mRNA capping	17	5	1.98	0.03956	AllDETSbetwG	BP
GO:0000221	vacuolar proton-transporting V-type ATPa...	2	2	0.4	0.0397	yellow	CC
GO:0001518	voltage-gated sodium channel complex	2	2	0.4	0.0397	yellow	CC
GO:0005834	heterotrimeric G-protein complex	2	2	0.4	0.0397	yellow	CC
GO:0005861	troponin complex	2	2	0.4	0.0397	yellow	CC
GO:0005890	sodium:potassium-exchanging ATPase compl...	2	2	0.4	0.0397	yellow	CC
GO:0005925	focal adhesion	2	2	0.4	0.0397	yellow	CC
GO:0004517	nitric-oxide synthase activity	3	2	0.37	0.04148	AllDETSbetwG	MF
GO:0006333	chromatin assembly or disassembly	14	6	2.88	0.04221	turquoise	BP
GO:0016485	protein processing	5	4	1.03	0.04222	turquoise	BP
GO:0006338	chromatin remodeling	3	3	0.62	0.04226	turquoise	BP
GO:0006024	glycosaminoglycan biosynthetic process	2	2	0.41	0.04231	turquoise	BP
GO:0006269	DNA replication, synthesis of RNA primer	2	2	0.41	0.04231	turquoise	BP
GO:0006270	DNA replication initiation	2	2	0.41	0.04231	turquoise	BP
GO:0006376	mRNA splice site selection	2	2	0.41	0.04231	turquoise	BP
GO:0006388	tRNA splicing, via endonucleolytic cleav...	2	2	0.41	0.04231	turquoise	BP
GO:0006471	protein ADP-ribosylation	2	2	0.41	0.04231	turquoise	BP
GO:0008616	queuosine biosynthetic process	2	2	0.41	0.04231	turquoise	BP
GO:0034227	tRNA thio-modification	2	2	0.41	0.04231	turquoise	BP
GO:0006809	nitric oxide biosynthetic process	3	2	0.37	0.04239	brown	BP
GO:0004517	nitric-oxide synthase activity	3	2	0.37	0.04274	brown	MF
GO:0030151	molybdenum ion binding	3	2	0.37	0.04274	brown	MF
GO:0003723	RNA binding	239	84	53.84	0.04391	turquoise	MF
GO:0005506	iron ion binding	164	28	20.45	0.04395	brown	MF
GO:0001522	pseudouridine synthesis	39	9	4.84	0.04564	brown	BP
GO:0005525	GTP binding	230	63	51.81	0.04609	turquoise	MF
GO:0008270	zinc ion binding	440	114	99.12	0.04801	turquoise	MF
GO:0006414	translational elongation	19	8	3.91	0.04931	turquoise	BP
GO:0016055	Wnt signaling pathway	14	6	2.88	0.04947	turquoise	BP
GO:0004013	adenosylhomocysteinase activity	3	2	0.4	0.04966	blue	MF
GO:0015930	glutamate synthase activity	3	2	0.4	0.04966	blue	MF
GO:0017048	Rho GTPase binding	36	13	8.11	0.04971	turquoise	MF
GO:0008484	sulfuric ester hydrolase activity	7	4	1.58	0.0499	turquoise	MF
